# Neuronal Detection Triggers Systemic Digestive Shutdown in Response to Adverse Food Sources

**DOI:** 10.1101/2024.11.01.621469

**Authors:** Yating Liu, Guojing Tian, Ziyi Wang, Junkang Zheng, Huimin Liu, Sucheng Zhu, Zhao Shan, Bin Qi

## Abstract

The ability to sense and adapt to adverse food conditions is essential for survival across species, but the detailed mechanisms of neuron-digestive crosstalk in food sensing and adaptation remain poorly understood. This study identifies a novel mechanism by which animals detect unfavorable food sources through neurons and initiate a systemic response to shut down digestion, thus safeguarding against potential harm. Specifically, we demonstrate that NSY-1, expressed in AWC neurons, detects *Staphylococcus saprophyticus* (SS) as an unfavorable food source, prompting the animal to avoid and halt digestion of SS. Upon detection, the animals activate the AWC^OFF^ neural circuit, leading to a systemic digestive shutdown, which is mediated by NSY-1-dependent STR-130. Additionally, NSY-1 mutation triggers the production of insulin peptides, including INS-23, which interact with the DAF-2 receptor to modulate SS digestion and affects the expression of intestinal BCF-1. These findings uncover a crucial survival strategy through neuron-digestive crosstalk, where the NSY-1 pathway in AWC neurons orchestrates food evaluation and initiates digestive shutdown to adapt effectively to harmful food sources.
