## Supplemental file 2 for "Neuronal Detection Triggers Systemic Digestive Shutdown in Response to Adverse Food Sources"

### Sheet: 1
Term	Expected	Observed	Enrichment Fold Change	P value	Q value
iron ion binding GO:0005506	0.95	13	14	9.6e-13	2.8e-10
tetrapyrrole binding GO:0046906	1.2	13	11	3.3e-11	4.7e-09
response to xenobiotic stimulus GO:0009410	0.46	7	15	2.1e-08	2e-06
steroid hydroxylase activity GO:0008395	0.31	6	20	2.3e-08	2e-06
oxidoreductase activity acting on paired donors with incorporation or reduction of molecular oxygen reduced flavin or flavoprotein as one donor and incorporation of one atom of oxygen GO:0016712	0.32	6	19	2.7e-08	2e-06
response to biotic stimulus GO:0009607	3.2	16	5	3.7e-08	2e-06
biological process involved in interspecies interaction between organisms GO:0044419	3.2	16	5	3.8e-08	2e-06
defense response GO:0006952	3.2	15	4.7	2.2e-07	7.9e-06
response to topologically incorrect protein GO:0035966	1.6	10	6.3	7.1e-07	2.3e-05
immune system process GO:0002376	2.3	10	4.4	2e-05	0.00058
ABC-type transporter activity GO:0140359	0.39	4	10	4.6e-05	0.0012
structural constituent of cuticle GO:0042302	1.3	7	5.3	6e-05	0.0014
collagen trimer GO:0005581	1.3	7	5.3	6.2e-05	0.0014
pharynx development GO:0060465	0.28	3	11	0.00017	0.0034
detection of chemical stimulus GO:0009593	1.5	6	4.1	0.00072	0.014
sensory perception of smell GO:0007608	1.5	6	4.1	0.00072	0.014
sodium channel activity GO:0005272	0.26	2	7.7	0.0023	0.038
chemosensory behavior GO:0007635	1.8	6	3.3	0.0024	0.038
cGMP metabolic process GO:0046068	0.27	2	7.4	0.0025	0.038
defense response to Gram-positive bacterium GO:0050830	0.58	3	5.1	0.0029	0.041
organic acid metabolic process GO:0006082	3.5	9	2.5	0.0033	0.046
digestive system development GO:0055123	0.61	3	4.9	0.0034	0.046
cyclic nucleotide metabolic process GO:0009187	0.31	2	6.5	0.0036	0.046
chitin binding GO:0008061	0.32	2	6.2	0.0041	0.05
transporter activity GO:0005215	7.7	15	1.9	0.0054	0.063
transmembrane transport GO:0055085	7.8	15	1.9	0.0061	0.067
peptide receptor activity GO:0001653	1.7	5	3	0.0067	0.071
sodium ion transport GO:0006814	0.78	3	3.9	0.0078	0.08
monocarboxylic acid biosynthetic process GO:0072330	0.42	2	4.7	0.0088	0.087
ATP hydrolysis activity GO:0016887	1.8	5	2.8	0.01	0.096

### Sheet: 2
ID	Gene	term	found
WBGene00011699	cyp-34A2	iron ion binding GO:0005506	1
WBGene00019565	cyp-35A3	iron ion binding GO:0005506	1
WBGene00011671	cyp-13A4	iron ion binding GO:0005506	1
WBGene00016786	cyp-35A4	iron ion binding GO:0005506	1
WBGene00012448	cyp-33D3	iron ion binding GO:0005506	1
WBGene00018413	cyp-33C4	iron ion binding GO:0005506	1
WBGene00008809	cyp-13A11	iron ion binding GO:0005506	1
WBGene00011674	cyp-13A8	iron ion binding GO:0005506	1
WBGene00009226	cyp-37B1	iron ion binding GO:0005506	1
WBGene00000372	cyp-13A7	iron ion binding GO:0005506	1
WBGene00019471	cyp-35B2	iron ion binding GO:0005506	1
WBGene00011009	cyp-14A4	iron ion binding GO:0005506	1
WBGene00011673	cyp-13A6	iron ion binding GO:0005506	1
WBGene00011699	cyp-34A2	tetrapyrrole binding GO:0046906	1
WBGene00019565	cyp-35A3	tetrapyrrole binding GO:0046906	1
WBGene00011671	cyp-13A4	tetrapyrrole binding GO:0046906	1
WBGene00016786	cyp-35A4	tetrapyrrole binding GO:0046906	1
WBGene00012448	cyp-33D3	tetrapyrrole binding GO:0046906	1
WBGene00018413	cyp-33C4	tetrapyrrole binding GO:0046906	1
WBGene00008809	cyp-13A11	tetrapyrrole binding GO:0046906	1
WBGene00011674	cyp-13A8	tetrapyrrole binding GO:0046906	1
WBGene00009226	cyp-37B1	tetrapyrrole binding GO:0046906	1
WBGene00000372	cyp-13A7	tetrapyrrole binding GO:0046906	1
WBGene00019471	cyp-35B2	tetrapyrrole binding GO:0046906	1
WBGene00011009	cyp-14A4	tetrapyrrole binding GO:0046906	1
WBGene00011673	cyp-13A6	tetrapyrrole binding GO:0046906	1
WBGene00011699	cyp-34A2	response to xenobiotic stimulus GO:0009410	1
WBGene00003999	pgp-5	response to xenobiotic stimulus GO:0009410	1
WBGene00019565	cyp-35A3	response to xenobiotic stimulus GO:0009410	1
WBGene00016786	cyp-35A4	response to xenobiotic stimulus GO:0009410	1
WBGene00012448	cyp-33D3	response to xenobiotic stimulus GO:0009410	1
WBGene00018413	cyp-33C4	response to xenobiotic stimulus GO:0009410	1
WBGene00019471	cyp-35B2	response to xenobiotic stimulus GO:0009410	1
WBGene00011699	cyp-34A2	steroid hydroxylase activity GO:0008395	1
WBGene00019565	cyp-35A3	steroid hydroxylase activity GO:0008395	1
WBGene00016786	cyp-35A4	steroid hydroxylase activity GO:0008395	1
WBGene00012448	cyp-33D3	steroid hydroxylase activity GO:0008395	1
WBGene00018413	cyp-33C4	steroid hydroxylase activity GO:0008395	1
WBGene00019471	cyp-35B2	steroid hydroxylase activity GO:0008395	1
WBGene00011699	cyp-34A2	oxidoreductase activity acting on paired donors with incorporation or reduction of molecular oxygen reduced flavin or flavoprotein as one donor and incorporation of one atom of oxygen GO:0016712	1
WBGene00019565	cyp-35A3	oxidoreductase activity acting on paired donors with incorporation or reduction of molecular oxygen reduced flavin or flavoprotein as one donor and incorporation of one atom of oxygen GO:0016712	1
WBGene00016786	cyp-35A4	oxidoreductase activity acting on paired donors with incorporation or reduction of molecular oxygen reduced flavin or flavoprotein as one donor and incorporation of one atom of oxygen GO:0016712	1
WBGene00012448	cyp-33D3	oxidoreductase activity acting on paired donors with incorporation or reduction of molecular oxygen reduced flavin or flavoprotein as one donor and incorporation of one atom of oxygen GO:0016712	1
WBGene00018413	cyp-33C4	oxidoreductase activity acting on paired donors with incorporation or reduction of molecular oxygen reduced flavin or flavoprotein as one donor and incorporation of one atom of oxygen GO:0016712	1
WBGene00019471	cyp-35B2	oxidoreductase activity acting on paired donors with incorporation or reduction of molecular oxygen reduced flavin or flavoprotein as one donor and incorporation of one atom of oxygen GO:0016712	1
WBGene00000631	col-54	response to biotic stimulus GO:0009607	1
WBGene00014700	C37A5.6	response to biotic stimulus GO:0009607	1
WBGene00003999	pgp-5	response to biotic stimulus GO:0009607	1
WBGene00015362	fbxa-105	response to biotic stimulus GO:0009607	1
WBGene00000560	cnc-6	response to biotic stimulus GO:0009607	1
WBGene00000503	cht-1	response to biotic stimulus GO:0009607	1
WBGene00044900	cnc-11	response to biotic stimulus GO:0009607	1
WBGene00009805	F47B8.4	response to biotic stimulus GO:0009607	1
WBGene00010658	K08D8.4	response to biotic stimulus GO:0009607	1
WBGene00021581	clec-70	response to biotic stimulus GO:0009607	1
WBGene00000558	cnc-4	response to biotic stimulus GO:0009607	1
WBGene00018970	clec-68	response to biotic stimulus GO:0009607	1
WBGene00008486	ugt-44	response to biotic stimulus GO:0009607	1
WBGene00021580	clec-174	response to biotic stimulus GO:0009607	1
WBGene00019100	F59B1.8	response to biotic stimulus GO:0009607	1
WBGene00009226	cyp-37B1	response to biotic stimulus GO:0009607	1
WBGene00000631	col-54	biological process involved in interspecies interaction between organisms GO:0044419	1
WBGene00014700	C37A5.6	biological process involved in interspecies interaction between organisms GO:0044419	1
WBGene00003999	pgp-5	biological process involved in interspecies interaction between organisms GO:0044419	1
WBGene00015362	fbxa-105	biological process involved in interspecies interaction between organisms GO:0044419	1
WBGene00000560	cnc-6	biological process involved in interspecies interaction between organisms GO:0044419	1
WBGene00000503	cht-1	biological process involved in interspecies interaction between organisms GO:0044419	1
WBGene00044900	cnc-11	biological process involved in interspecies interaction between organisms GO:0044419	1
WBGene00009805	F47B8.4	biological process involved in interspecies interaction between organisms GO:0044419	1
WBGene00010658	K08D8.4	biological process involved in interspecies interaction between organisms GO:0044419	1
WBGene00021581	clec-70	biological process involved in interspecies interaction between organisms GO:0044419	1
WBGene00000558	cnc-4	biological process involved in interspecies interaction between organisms GO:0044419	1
WBGene00018970	clec-68	biological process involved in interspecies interaction between organisms GO:0044419	1
WBGene00008486	ugt-44	biological process involved in interspecies interaction between organisms GO:0044419	1
WBGene00021580	clec-174	biological process involved in interspecies interaction between organisms GO:0044419	1
WBGene00019100	F59B1.8	biological process involved in interspecies interaction between organisms GO:0044419	1
WBGene00009226	cyp-37B1	biological process involved in interspecies interaction between organisms GO:0044419	1
WBGene00000631	col-54	defense response GO:0006952	1
WBGene00014700	C37A5.6	defense response GO:0006952	1
WBGene00003999	pgp-5	defense response GO:0006952	1
WBGene00015362	fbxa-105	defense response GO:0006952	1
WBGene00000560	cnc-6	defense response GO:0006952	1
WBGene00044900	cnc-11	defense response GO:0006952	1
WBGene00009805	F47B8.4	defense response GO:0006952	1
WBGene00010658	K08D8.4	defense response GO:0006952	1
WBGene00021581	clec-70	defense response GO:0006952	1
WBGene00000558	cnc-4	defense response GO:0006952	1
WBGene00018970	clec-68	defense response GO:0006952	1
WBGene00008486	ugt-44	defense response GO:0006952	1
WBGene00021580	clec-174	defense response GO:0006952	1
WBGene00019100	F59B1.8	defense response GO:0006952	1
WBGene00009226	cyp-37B1	defense response GO:0006952	1
WBGene00004099	abu-15	response to topologically incorrect protein GO:0035966	1
WBGene00000031	abu-8	response to topologically incorrect protein GO:0035966	1
WBGene00011535	T06E4.8	response to topologically incorrect protein GO:0035966	1
WBGene00017073	D2096.6	response to topologically incorrect protein GO:0035966	1
WBGene00000024	abu-1	response to topologically incorrect protein GO:0035966	1
WBGene00015660	catp-3	response to topologically incorrect protein GO:0035966	1
WBGene00000503	cht-1	response to topologically incorrect protein GO:0035966	1
WBGene00018292	F41E6.11	response to topologically incorrect protein GO:0035966	1
WBGene00000033	abu-10	response to topologically incorrect protein GO:0035966	1
WBGene00000034	abu-11	response to topologically incorrect protein GO:0035966	1
WBGene00014700	C37A5.6	immune system process GO:0002376	1
WBGene00015362	fbxa-105	immune system process GO:0002376	1
WBGene00000560	cnc-6	immune system process GO:0002376	1
WBGene00044900	cnc-11	immune system process GO:0002376	1
WBGene00009805	F47B8.4	immune system process GO:0002376	1
WBGene00010658	K08D8.4	immune system process GO:0002376	1
WBGene00000558	cnc-4	immune system process GO:0002376	1
WBGene00018970	clec-68	immune system process GO:0002376	1
WBGene00008486	ugt-44	immune system process GO:0002376	1
WBGene00019100	F59B1.8	immune system process GO:0002376	1
WBGene00003999	pgp-5	ABC-type transporter activity GO:0140359	1
WBGene00004001	pgp-7	ABC-type transporter activity GO:0140359	1
WBGene00004006	pgp-12	ABC-type transporter activity GO:0140359	1
WBGene00004000	pgp-6	ABC-type transporter activity GO:0140359	1
WBGene00000631	col-54	structural constituent of cuticle GO:0042302	1
WBGene00000714	col-141	structural constituent of cuticle GO:0042302	1
WBGene00000610	col-33	structural constituent of cuticle GO:0042302	1
WBGene00000628	col-51	structural constituent of cuticle GO:0042302	1
WBGene00000641	col-65	structural constituent of cuticle GO:0042302	1
WBGene00009983	cut-2	structural constituent of cuticle GO:0042302	1
WBGene00000678	col-104	structural constituent of cuticle GO:0042302	1
WBGene00000631	col-54	collagen trimer GO:0005581	1
WBGene00000714	col-141	collagen trimer GO:0005581	1
WBGene00000610	col-33	collagen trimer GO:0005581	1
WBGene00000628	col-51	collagen trimer GO:0005581	1
WBGene00000641	col-65	collagen trimer GO:0005581	1
WBGene00000678	col-104	collagen trimer GO:0005581	1
WBGene00045096	K01A6.7	collagen trimer GO:0005581	1
WBGene00004099	abu-15	pharynx development GO:0060465	1
WBGene00000031	abu-8	pharynx development GO:0060465	1
WBGene00004174	abu-14	pharynx development GO:0060465	1
WBGene00006179	str-130	detection of chemical stimulus GO:0009593	1
WBGene00006205	str-160	detection of chemical stimulus GO:0009593	1
WBGene00006261	str-230	detection of chemical stimulus GO:0009593	1
WBGene00005058	sra-32	detection of chemical stimulus GO:0009593	1
WBGene00006146	str-87	detection of chemical stimulus GO:0009593	1
WBGene00006163	str-112	detection of chemical stimulus GO:0009593	1
WBGene00006179	str-130	sensory perception of smell GO:0007608	1
WBGene00006205	str-160	sensory perception of smell GO:0007608	1
WBGene00006261	str-230	sensory perception of smell GO:0007608	1
WBGene00005058	sra-32	sensory perception of smell GO:0007608	1
WBGene00006146	str-87	sensory perception of smell GO:0007608	1
WBGene00006163	str-112	sensory perception of smell GO:0007608	1
WBGene00016063	delm-2	sodium channel activity GO:0005272	1
WBGene00016064	acd-1	sodium channel activity GO:0005272	1
WBGene00006179	str-130	chemosensory behavior GO:0007635	1
WBGene00006205	str-160	chemosensory behavior GO:0007635	1
WBGene00006261	str-230	chemosensory behavior GO:0007635	1
WBGene00006146	str-87	chemosensory behavior GO:0007635	1
WBGene00006163	str-112	chemosensory behavior GO:0007635	1
WBGene00001528	gcy-1	chemosensory behavior GO:0007635	1
WBGene00001530	gcy-3	cGMP metabolic process GO:0046068	1
WBGene00001528	gcy-1	cGMP metabolic process GO:0046068	1
WBGene00003999	pgp-5	defense response to Gram-positive bacterium GO:0050830	1
WBGene00021581	clec-70	defense response to Gram-positive bacterium GO:0050830	1
WBGene00009226	cyp-37B1	defense response to Gram-positive bacterium GO:0050830	1
WBGene00011699	cyp-34A2	organic acid metabolic process GO:0006082	1
WBGene00007364	stdh-3	organic acid metabolic process GO:0006082	1
WBGene00019565	cyp-35A3	organic acid metabolic process GO:0006082	1
WBGene00022856	cth-2	organic acid metabolic process GO:0006082	1
WBGene00016786	cyp-35A4	organic acid metabolic process GO:0006082	1
WBGene00008678	stdh-2	organic acid metabolic process GO:0006082	1
WBGene00012448	cyp-33D3	organic acid metabolic process GO:0006082	1
WBGene00018413	cyp-33C4	organic acid metabolic process GO:0006082	1
WBGene00019471	cyp-35B2	organic acid metabolic process GO:0006082	1
WBGene00004099	abu-15	digestive system development GO:0055123	1
WBGene00000031	abu-8	digestive system development GO:0055123	1
WBGene00004174	abu-14	digestive system development GO:0055123	1
WBGene00001530	gcy-3	cyclic nucleotide metabolic process GO:0009187	1
WBGene00001528	gcy-1	cyclic nucleotide metabolic process GO:0009187	1
WBGene00000503	cht-1	chitin binding GO:0008061	1
WBGene00008449	E01G6.1	chitin binding GO:0008061	1
WBGene00003999	pgp-5	transporter activity GO:0005215	1
WBGene00013074	hmit-1.2	transporter activity GO:0005215	1
WBGene00007903	lgc-21	transporter activity GO:0005215	1
WBGene00015660	catp-3	transporter activity GO:0005215	1
WBGene00004001	pgp-7	transporter activity GO:0005215	1
WBGene00011190	swt-6	transporter activity GO:0005215	1
WBGene00021158	Y4C6B.4	transporter activity GO:0005215	1
WBGene00004006	pgp-12	transporter activity GO:0005215	1
WBGene00004000	pgp-6	transporter activity GO:0005215	1
WBGene00007670	stg-1	transporter activity GO:0005215	1
WBGene00003058	lov-1	transporter activity GO:0005215	1
WBGene00020700	T22F3.11	transporter activity GO:0005215	1
WBGene00010931	M162.5	transporter activity GO:0005215	1
WBGene00016063	delm-2	transporter activity GO:0005215	1
WBGene00016064	acd-1	transporter activity GO:0005215	1
WBGene00003999	pgp-5	transmembrane transport GO:0055085	1
WBGene00013074	hmit-1.2	transmembrane transport GO:0055085	1
WBGene00007903	lgc-21	transmembrane transport GO:0055085	1
WBGene00015660	catp-3	transmembrane transport GO:0055085	1
WBGene00004001	pgp-7	transmembrane transport GO:0055085	1
WBGene00011190	swt-6	transmembrane transport GO:0055085	1
WBGene00021158	Y4C6B.4	transmembrane transport GO:0055085	1
WBGene00004006	pgp-12	transmembrane transport GO:0055085	1
WBGene00004000	pgp-6	transmembrane transport GO:0055085	1
WBGene00007670	stg-1	transmembrane transport GO:0055085	1
WBGene00003058	lov-1	transmembrane transport GO:0055085	1
WBGene00020700	T22F3.11	transmembrane transport GO:0055085	1
WBGene00010931	M162.5	transmembrane transport GO:0055085	1
WBGene00016063	delm-2	transmembrane transport GO:0055085	1
WBGene00016064	acd-1	transmembrane transport GO:0055085	1
WBGene00001530	gcy-3	peptide receptor activity GO:0001653	1
WBGene00005816	srw-69	peptide receptor activity GO:0001653	1
WBGene00005818	srw-71	peptide receptor activity GO:0001653	1
WBGene00194821	dmsr-16	peptide receptor activity GO:0001653	1
WBGene00001528	gcy-1	peptide receptor activity GO:0001653	1
WBGene00015660	catp-3	sodium ion transport GO:0006814	1
WBGene00016063	delm-2	sodium ion transport GO:0006814	1
WBGene00016064	acd-1	sodium ion transport GO:0006814	1
WBGene00007364	stdh-3	monocarboxylic acid biosynthetic process GO:0072330	1
WBGene00008678	stdh-2	monocarboxylic acid biosynthetic process GO:0072330	1
WBGene00003999	pgp-5	ATP hydrolysis activity GO:0016887	1
WBGene00015660	catp-3	ATP hydrolysis activity GO:0016887	1
WBGene00004001	pgp-7	ATP hydrolysis activity GO:0016887	1
WBGene00004006	pgp-12	ATP hydrolysis activity GO:0016887	1
WBGene00004000	pgp-6	ATP hydrolysis activity GO:0016887	1

### Sheet: 3
name	Public Name	n2ss1	n2ss2	n2ss3	meanbase	n2op501	n2op502	n2op503	meanbase	FoldChange	Log2FC	P-value
WBGene00005058	sra-32	0.67909	1.02618	0.85198	0.852418	0.409515	0.37371	0.186782	0.323336	2.63632	1.39853	0.0121778
WBGene00006146	str-87	5.17737	4.65255	4.74109	4.857	0.383808	0.0985082	0.39388	0.292065	16.6298	4.0557	1.73972e-05
WBGene00006163	str-112	8.52226	10.6851	8.7667	9.32467	2.53266	1.83802	2.19581	2.18883	4.26012	2.09089	0.000559149
WBGene00006179	str-130	1.28146	1.96355	1.25402	1.49968	0.267892	0.229191	0.183281	0.226788	6.61267	2.72523	0.00548951
WBGene00006205	str-160	1.39004	1.99549	1.88926	1.75827	0.372553	0.573716	0.334538	0.426936	4.11834	2.04206	0.00268768
WBGene00006261	str-230	0.498567	0.440735	0.587273	0.508859	0.260566	0.222923	0.178269	0.220586	2.30685	1.20592	0.00411125
ID	Public Name	nsyss1	nsyss2	nsyss3	meanbase	n2ss1	n2ss2	n2ss3	meanbase	FoldChange	Log2FC	P-value
WBGene00005058	sra-32	0.565247	0.24921	0.378882	0.39778	0.678182	1.02458	0.850618	0.851127	0.467357	-1.0974	0.028808
WBGene00006146	str-87	1.78796	1.24812	1.3126	1.44956	5.17045	4.64528	4.73351	4.84975	0.298894	-1.7423	0.000133176
WBGene00006163	str-112	2.87499	2.3318	2.90881	2.7052	8.51087	10.6684	8.75269	9.31064	0.29055	-1.78314	0.000733066
WBGene00006179	str-130	0.166396	0	0.0531115	0.073169	1.27975	1.96048	1.25201	1.49741	0.0488636	-4.3551	0.00384891
WBGene00006205	str-160	0.636359	0.828934	0.609354	0.691549	1.38818	1.99237	1.88624	1.7556	0.39391	-1.34406	0.00586164
WBGene00006261	str-230	0.107897	0.297314	0.103318	0.16951	0.497901	0.440046	0.586335	0.508094	0.333619	-1.58373	0.0116004
