## Supplemental file 4 for "Neuronal Detection Triggers Systemic Digestive Shutdown in Response to Adverse Food Sources"

### Sheet: 1
Term	Expected	Observed	Enrichment Fold Change	P value	Q value
cellular_component GO:0005575	60	90	1.5	2.7e-05	0.0078
extracellular region GO:0005576	3.6	12	3.4	7.5e-05	0.011
defense response to Gram-positive bacterium GO:0050830	0.45	4	8.8	9.7e-05	0.011
macromolecule glycosylation GO:0043413	0.76	5	6.5	0.00013	0.011
proteoglycan metabolic process GO:0006029	0.32	3	9.5	0.00029	0.017
defense response GO:0006952	2.5	8	3.2	0.001	0.05
structural constituent of cytoskeleton GO:0005200	0.21	2	9.3	0.0013	0.053
chitin binding GO:0008061	0.25	2	8	0.002	0.073
cellular oxidant detoxification GO:0098869	0.28	2	7.1	0.0028	0.09

### Sheet: 2
ID	Gene	term	found
WBGene00008153	C47E12.10	cellular_component GO:0005575	1
WBGene00001104	dsl-2	cellular_component GO:0005575	1
WBGene00020927	W02B3.7	cellular_component GO:0005575	1
WBGene00004177	pqn-98	cellular_component GO:0005575	1
WBGene00013512	nhr-276	cellular_component GO:0005575	1
WBGene00018630	F49D11.6	cellular_component GO:0005575	1
WBGene00017135	EEED8.4	cellular_component GO:0005575	1
WBGene00010187	F57B1.1	cellular_component GO:0005575	1
WBGene00001123	dyf-7	cellular_component GO:0005575	1
WBGene00015998	srt-59	cellular_component GO:0005575	1
WBGene00002106	ins-23	cellular_component GO:0005575	1
WBGene00003717	nhr-127	cellular_component GO:0005575	1
WBGene00202514	T09F5.20	cellular_component GO:0005575	1
WBGene00022795	ZK686.5	cellular_component GO:0005575	1
WBGene00011876	srz-6	cellular_component GO:0005575	1
WBGene00014161	arrd-5	cellular_component GO:0005575	1
WBGene00008074	nkb-2	cellular_component GO:0005575	1
WBGene00013801	Y116A8C.24	cellular_component GO:0005575	1
WBGene00007834	srxa-7	cellular_component GO:0005575	1
WBGene00016627	C44B7.5	cellular_component GO:0005575	1
WBGene00202513	ZK938.10	cellular_component GO:0005575	1
WBGene00206417	W04H10.6	cellular_component GO:0005575	1
WBGene00014196	ZK1053.1	cellular_component GO:0005575	1
WBGene00007861	C32A9.1	cellular_component GO:0005575	1
WBGene00002026	hsp-70	cellular_component GO:0005575	1
WBGene00018771	duox-2	cellular_component GO:0005575	1
WBGene00015252	B0546.5	cellular_component GO:0005575	1
WBGene00006534	tba-8	cellular_component GO:0005575	1
WBGene00000734	col-161	cellular_component GO:0005575	1
WBGene00007605	hrg-7	cellular_component GO:0005575	1
WBGene00044012	srxa-19	cellular_component GO:0005575	1
WBGene00001399	fat-7	cellular_component GO:0005575	1
WBGene00000757	col-184	cellular_component GO:0005575	1
WBGene00020201	T04A6.2	cellular_component GO:0005575	1
WBGene00016857	srt-16	cellular_component GO:0005575	1
WBGene00021028	W04C9.6	cellular_component GO:0005575	1
WBGene00194895	ZK105.11	cellular_component GO:0005575	1
WBGene00014162	chil-9	cellular_component GO:0005575	1
WBGene00009130	F25H5.8	cellular_component GO:0005575	1
WBGene00004176	pqn-97	cellular_component GO:0005575	1
WBGene00021416	mksr-2	cellular_component GO:0005575	1
WBGene00008982	srsx-2	cellular_component GO:0005575	1
WBGene00044631	bus-18	cellular_component GO:0005575	1
WBGene00020962	W02H5.8	cellular_component GO:0005575	1
WBGene00044379	ifas-1	cellular_component GO:0005575	1
WBGene00021707	srbc-38	cellular_component GO:0005575	1
WBGene00255594	Y48G1BL.8	cellular_component GO:0005575	1
WBGene00000677	col-103	cellular_component GO:0005575	1
WBGene00003485	mua-6	cellular_component GO:0005575	1
WBGene00000602	col-13	cellular_component GO:0005575	1
WBGene00020973	W03B1.3	cellular_component GO:0005575	1
WBGene00016963	C56C10.6	cellular_component GO:0005575	1
WBGene00011919	T22C1.9	cellular_component GO:0005575	1
WBGene00043052	srz-104	cellular_component GO:0005575	1
WBGene00003541	nas-22	cellular_component GO:0005575	1
WBGene00009215	thn-2	cellular_component GO:0005575	1
WBGene00015426	C04E6.12	cellular_component GO:0005575	1
WBGene00004932	sod-3	cellular_component GO:0005575	1
WBGene00009959	F53B6.4	cellular_component GO:0005575	1
WBGene00020797	T25D3.3	cellular_component GO:0005575	1
WBGene00016285	C31B8.12	cellular_component GO:0005575	1
WBGene00023502	clec-184	cellular_component GO:0005575	1
WBGene00016833	sre-51	cellular_component GO:0005575	1
WBGene00021095	mlt-8	cellular_component GO:0005575	1
WBGene00235300	T06A10.107	cellular_component GO:0005575	1
WBGene00008247	srsx-26	cellular_component GO:0005575	1
WBGene00000008	aat-7	cellular_component GO:0005575	1
WBGene00002013	hsp-12.6	cellular_component GO:0005575	1
WBGene00002105	ins-22	cellular_component GO:0005575	1
WBGene00017890	F28B4.1	cellular_component GO:0005575	1
WBGene00016049	srt-28	cellular_component GO:0005575	1
WBGene00001905	his-31	cellular_component GO:0005575	1
WBGene00003863	old-2	cellular_component GO:0005575	1
WBGene00006429	arrd-3	cellular_component GO:0005575	1
WBGene00017140	EEED8.12	cellular_component GO:0005575	1
WBGene00010600	nhr-196	cellular_component GO:0005575	1
WBGene00017104	E02H9.6	cellular_component GO:0005575	1
WBGene00044630	bus-17	cellular_component GO:0005575	1
WBGene00006886	vap-1	cellular_component GO:0005575	1
WBGene00010473	hrg-2	cellular_component GO:0005575	1
WBGene00022640	nhr-254	cellular_component GO:0005575	1
WBGene00000544	clp-3	cellular_component GO:0005575	1
WBGene00044381	K10G6.5	cellular_component GO:0005575	1
WBGene00016543	srsx-14	cellular_component GO:0005575	1
WBGene00189949	Y48G1C.13	cellular_component GO:0005575	1
WBGene00003094	lys-5	cellular_component GO:0005575	1
WBGene00015342	C02E7.10	cellular_component GO:0005575	1
WBGene00022628	ZC513.3	cellular_component GO:0005575	1
WBGene00018114	srt-41	cellular_component GO:0005575	1
WBGene00007885	ugt-21	cellular_component GO:0005575	1
WBGene00003093	lys-4	defense response to Gram-positive bacterium GO:0050830	1
WBGene00009215	thn-2	defense response to Gram-positive bacterium GO:0050830	1
WBGene00014046	clec-60	defense response to Gram-positive bacterium GO:0050830	1
WBGene00003094	lys-5	defense response to Gram-positive bacterium GO:0050830	1
WBGene00020927	W02B3.7	macromolecule glycosylation GO:0043413	1
WBGene00045475	T07A5.7	macromolecule glycosylation GO:0043413	1
WBGene00011665	T09F5.1	macromolecule glycosylation GO:0043413	1
WBGene00011554	T07A5.1	macromolecule glycosylation GO:0043413	1
WBGene00044630	bus-17	macromolecule glycosylation GO:0043413	1
WBGene00001123	dyf-7	extracellular region GO:0005576	1
WBGene00002106	ins-23	extracellular region GO:0005576	1
WBGene00016627	C44B7.5	extracellular region GO:0005576	1
WBGene00007605	hrg-7	extracellular region GO:0005576	1
WBGene00012683	asp-17	extracellular region GO:0005576	1
WBGene00003541	nas-22	extracellular region GO:0005576	1
WBGene00009215	thn-2	extracellular region GO:0005576	1
WBGene00015426	C04E6.12	extracellular region GO:0005576	1
WBGene00045455	F26G1.11	extracellular region GO:0005576	1
WBGene00002105	ins-22	extracellular region GO:0005576	1
WBGene00006886	vap-1	extracellular region GO:0005576	1
WBGene00189949	Y48G1C.13	extracellular region GO:0005576	1
WBGene00018630	F49D11.6	proteoglycan metabolic process GO:0006029	1
WBGene00019508	K07H8.8	proteoglycan metabolic process GO:0006029	1
WBGene00018627	F49D11.3	proteoglycan metabolic process GO:0006029	1
WBGene00013801	Y116A8C.24	defense response GO:0006952	1
WBGene00018771	duox-2	defense response GO:0006952	1
WBGene00003093	lys-4	defense response GO:0006952	1
WBGene00009215	thn-2	defense response GO:0006952	1
WBGene00014046	clec-60	defense response GO:0006952	1
WBGene00010034	F54B11.11	defense response GO:0006952	1
WBGene00003095	lys-6	defense response GO:0006952	1
WBGene00003094	lys-5	defense response GO:0006952	1
WBGene00006534	tba-8	structural constituent of cytoskeleton GO:0005200	1
WBGene00003485	mua-6	structural constituent of cytoskeleton GO:0005200	1
WBGene00014162	chil-9	chitin binding GO:0008061	1
WBGene00189949	Y48G1C.13	chitin binding GO:0008061	1
WBGene00018771	duox-2	cellular oxidant detoxification GO:0098869	1
WBGene00004932	sod-3	cellular oxidant detoxification GO:0098869	1

### Sheet: 3
ID	Public Name	nsyss1	nsyss2	nsyss3	meanbase	n2ss1	n2ss2	n2ss3	meanbase	FoldChange	Log2FC	p-vaule
WBGene00002106	ins-23	1.79943	2.20374	1.14871	1.7173	0.184526	0.362411	0	0.182312	9.41953	3.23566	0.0091155
WBGene00002105	ins-22	8.01225	4.81704	6.27729	6.36886	3.19315	1.98043	3.50149	2.89169	2.20247	1.13912	0.0281996
WBGene00002110	ins-27	36.0815	30.7216	34.5504	33.7845	22.3765	17.9943	15.6413	18.6707	1.80949	0.855586	0.00398416
WBGene00002107	ins-24	8.2953	9.27968	8.65461	8.7432	6.39897	6.62044	5.48601	6.16847	1.4174	0.503248	0.0046484
